# Enhanced Activity of Apramycin and Apramycin-Based Combinations Against *Mycobacteroides abscessus*

**DOI:** 10.1101/2025.04.09.648020

**Authors:** Yanqin Huang, Katherine A. Truelson, Isabella A. Stewart, George A. O’Doherty, James E. Kirby

**Affiliations:** Department of Pathology, Beth Israel Deaconess Medical Center, Boston, MA, USA; Harvard Medical School, Boston, MA, USA; Department of Chemistry, Northeastern University, Boston, MA 02115, USA

**Keywords:** *Mycobacterium abscessus*, synergy, checkerboard, apramycin, time-kill, amikacin, clofazimine

## Abstract

**Background:** *Mycobacteroides abscessus* are rapidly growing non-tuberculous mycobacteria that cause chronic lung and soft tissue infections. Treatment options are often severely limited due to intrinsic resistance to most antimicrobials. Amikacin has historically been a mainstay of combination treatment regimens. However, irreversible hearing loss and vestibular toxicity have led to a search for alternative agents. Apramycin is a novel aminoglycoside currently in phase I clinical trials that may offer lower potential for ototoxic and renal toxic side effects.

**Objectives:** The goal of this study was to compare apramycin’s *in vitro* activity with amikacin and other aminoglycosides against a large collection of *M. abscessus* clinical isolates, both alone and in combination with clofazimine or linezolid. We also tested the activity of apramycin against a more limited collection of other species of rapidly growing mycobacteria.

**Methods:** Analysis was performed using reference broth microdilution minimal inhibitory concentration testing, inkjet printer-assisted checkerboard assays, and time-kill assays.

**Results:** Against *M. abscessus*, the MIC_50/90_ for apramycin (2 µg/mL) was 8-fold lower than for amikacin (16 µg/mL). Plazomicin was inactive, and organisms were rarely susceptible to tobramycin. Synergy was not detected by checkerboard assay. In time-kill studies, clofazimine modestly potentiated activity of apramycin and. to a lesser extent, amikacin. Apramycin and amikacin showed delayed bacterial killing that either achieved or approached a bactericidal threshold. Apramycin was similarly potent against other rapidly growing mycobacteria tested.

**Conclusions:** Apramycin exhibits more potent *in vitro* activity against a diverse set of *M. abscessus* and other rapidly growing mycobacteria than approved aminoglycosides.
