## Supplemental Tables for "Enhanced Activity of Apramycin and Apramycin-Based Combinations Against *Mycobacteroides abscessus*"

### Sheet: S1. M. abscessus MIC testing
Table S1. M. abscessus isolate characteristics and MICs (µg/mL)c for apramycin,amikacin, plazomicin, tobramycin, clofazimine, and linezolid.
Isolate No.	Subspeciesb	Source	Apramycin	Amikacin	Plazomicin	Tobramycin	Clofazimine	Linezolid
11	abscessus	bronchial washings	16	32	ND	16	0.5	4
2	abscessus	sputum	4	16	ND	1	0.0625	2
3	abscessus	sputum	2	2	ND	16	0.25	1
7	abscessus	bronchial washings	1	2	ND	2	0.25	8
1	abscessus	sputum/expectorated	4	16	ND	8	0.25	2
8	massiliense	sputum	4	32	ND	8	0.25	32
5	massiliense	sputum	2	8	ND	8	0.125	1
18a	abscessus	pleural fluid	1	1	ND	4	0.125	1
23	abscessus	tissue/hand	4	16	ND	4	4	16
25	abscessus	blood culture	2	8	ND	2	0.5	8
26	abscessus	sputum	2	16	ND	1	0.125	4
27a	abscessus	sputum	2	8	ND	4	0.25	16
28a	abscessus	bronchoalveolar lavage	2	8	ND	8	4	16
29	abscessus	sputum	2	16	ND	8	8	8
31	abscessus	olecranon bursa, elbow	4	16	ND	8	0.5	32
33	abscessus	sputum	2	8	ND	8	0.25	16
34	abscessus	sputum	2	16	ND	8	0.25	4
35	abscessus	tissue - manubrium	2	16	>16	2	0.125	ND
36	massilense	sputum/induced	2	16	>16	32	0.5	ND
37	massilense	sputum	2	8	>16	8	0.25	0.5
38	abscessus	sputum/induced	2	8	>16	2	0.25	ND
39	abscessus	sputum	2	16	>16	8	0.5	1
40	abscessus	sputum/induced	2	16	>16	2	0.25	4
41	abscessus	sputum	2	16	>16	16	8	1
42	abscessus	bronchial washings	2	16	>16	4	0.25	2
43	abscessus	bronchial washings	4	16	>16	8	0.25	2
44	abscessus	bronchoalveolar lava	2	16	>16	8	0.25	ND
45	bollettii	sputum	2	16	>16	8	1	0.5
47	massilense	sputum	2	0.5	>16	8	1	1
48	abscessus	bronchial washings	2	16	>16	4	2	1
50	abscessus	sputum	2	0.5	>16	1	0.25	ND
51	massilense	sputum	4	16	>16	16	2	ND
52	abscessus	sputum	4	16	>16	8	0.25	ND
53	abscessus	skin biopsy	2	16	>16	8	0.125	2
54	abscessus	parotid gland	4	16	>16	8	0.25	16
55	abscessus	bronchial washings	4	16	>16	8	0.25	1
56	abscessus	sputum	8	2	>16	16	1	8
57	abscessus	abdominal subcutaneous tissue	2	0.25	>16	4	0.25	0.5
58	abscessus	abdominal wall	4	16	>16	8	0.25	ND
59	massilense	sternal biopsy	2	16	>16	8	0.25	4
60	massilense	sputum/induced	4	16	>16	8	8	4
62	abscessus	sputum/induced	4	16	>16	8	0.25	16
63	abscessus	left lower quandrant abdominal collection	2	16	>16	8	4	4
66	massilense	bronchial washings	2	32	>16	8	4	1
67	abscessus	sputum	2	32	>16	4	0.5	ND
68	massilense	bronchial washings	4	16	>16	8	2	2
69	massilense	sputum/expectorated	16	2	>16	4	8	ND
70	abscessus	bronchial washings	2	32	>16	2	0.25	1
71	abscessus	sputum/induced	2	0.0625	>16	4	0.5	1
72	massilense	sputum	2	8	>16	2	2	1
73	massilense	sputum	2	16	>16	4	0.25	ND
74	massilense	right upper lobe lung nodule	2	16	>16	8	0.25	ND
75	abscessus	sputum	4	16	>16	16	8	16
76	abscessus	sputum/induced	4	4	>16	16	4	1
77	abscessus	bronchial washings	2	8	>16	4	4	1
78	massilense	bronchial washings	4	16	>16	8	0.5	ND
80	abscessus	sternal soft tissue swab	2	16	>16	4	0.25	ND
		n	57	57	40	57	57	43
		median	2	16	>16	8	0.25	2
		MIC90	2	16	>16	16	4	32
		range low	1	1	>16	1	0.0625	1
		range high	16	32	>16	32	8	32
		percent presumptively susceptibled	0.964912	0.912281	0	0.175439		0.790698
aIsolates used in checkerboard studies summarized in Table 2. Isolates 27 and 28 were used in time-kill studies shown in Figs. 1 and 2 and spontatenous resistance studies shown in Table 3.
bSubspecies determined by the method of Akwani WC, van Vliet AHM, Joel JO, Andres S, Diricks M, Maurer FP, et al. The Use of Comparative Genomic Analysis for the Development of Subspecies-Specific PCR Assays for Mycobacterium abscessus. Front Cell Infect Microbiol 2022;12:816615. https://doi.org/10.3389/fcimb.2022.816615.
cMIC values shown are the modal value of three biological replicates.
dAmikacin breakpoints MIC ≤ 16 S, 32 I, ≥64 R; tobramycin breakpoints MIC ≤ 2 S, 4 I, ≥8 R; linezolid breakpoints ≤8 S, 16 I, ≥32 R per CLSI M62. Proposed apramycin susceptibilty breakpoint of ≤ 8 µg/mL based on extrapolation of 99% probablity of 2log10 CFU reduction for carbapenem-resistant A. baumannii in a murine pneumonia mode1 modified by the modestly lower than predicted BAL epithelial lini…
References
1Becker K, Aranzana-Climent V, Cao S, Nilsson A, Shariatgorji R, Haldimann K, Platzack B, Hughes D, Andrén PE, Böttger EC, Friberg LE, Hobbie SN; ENABLE consortium. Efficacy of EBL-1003 (apramycin) against Acinetobacter baumannii lung infections in mice. Clin Microbiol Infect. 2021 Sep;27(9):1315-1321. doi: 10.1016/j.cmi.2020.12.004. Epub 2020 Dec 11. PMID: 33316399.
2Anonymous. Safety of Intravenous Apramycin in Adults, NCT05590728, on ClinicalTrials.gov. https://clinicaltrials.gov/study/NCT05590728?term=apramycin&rank=1&tab=results. Accessed April 8, 2025

### Sheet: S2. RGM MIC testing
Table S2. M. chelanae and M. fortiuitum MICs (µg/mL)b for apramycin, amikacin, and tobramycin.
Species	Isolate #	Source	Apramycin	Amikacin	Tobramycin
M. chelonae	13	sputum	2	16	8
M. chelonae	14	sputum	1	8	1
M. chelonae	16Aa	fluid, other/abdomen	1	8	8
M. chelonae	16Ba	fluid, other/abdomen	1	8	8
M. fortuitum	4B	sputum	8	8	8
M. fortuitum	9A	sputum	4	1	8
M. fortuitum	9B	sputum	2	2	16
M. fortuitum	10	sputum	2	16	1
M. fortuitum	12	sputum	1	2	8
M. fortuitum	17A	sputum	2	8	4
M. fortuitum	17B	sputum	0.5	2	1
M. fortuitum	20A	sputum	2	≤0.5	4
M. fortuitum	20B	sputum	1	2	8
M. fortuitum	30	sputum	4	2	16
M. fortuitum	32A	sputum	0.5	0.5	0.0625
M. fortuitum	32B	sputum	2	2	8
		n	16	16	16
		MIC50	2	2	8
		MIC90	4	16	16
		range low	0.5	0.5	1
		range high	8	16	16
		percent presumptively susceptiblec	1	1	0.125
aIsolates with the same numerical designation but with different suffix (A versus B) were isolated from the same specimen, but were tested separately based on distinct colony morphologies.
bMIC values shown are the modal value of three biological replicates.
cAmikacin breakpoints MIC ≤ 16 S, 32 I, ≥64 R; tobramycin breakpoints MIC ≤ 2 S, 4 I, ≥8 R; linezolid breakpoints ≤8 S, 16 I, ≥32 R per CLSI M62. Proposed apramycin susceptibilty breakpoint of ≤ 8 µg/mL based on extrapolation of 99% probablity of 2log10 CFU reduction for carbapenem-resistant A. baumannii in a murine pneumonia model1 modified by the modestly lower than predicted BAL epithelial lin…
References
1Becker K, Aranzana-Climent V, Cao S, Nilsson A, Shariatgorji R, Haldimann K, Platzack B, Hughes D, Andrén PE, Böttger EC, Friberg LE, Hobbie SN; ENABLE consortium. Efficacy of EBL-1003 (apramycin) against Acinetobacter baumannii lung infections in mice. Clin Microbiol Infect. 2021 Sep;27(9):1315-1321. doi: 10.1016/j.cmi.2020.12.004. Epub 2020 Dec 11. PMID: 33316399.
2Anonymous. Safety of Intravenous Apramycin in Adults, NCT05590728, on ClinicalTrials.gov. https://clinicaltrials.gov/study/NCT05590728?term=apramycin&rank=1&tab=results. Accessed April 8, 2025
